# Deciphering *TP53* mutant Cancer Evolution with Single-Cell Multi-Omics

**DOI:** 10.1101/2022.03.28.485984

**Authors:** Alba Rodriguez-Meira, Ruggiero Norfo, Wei Xiong Wen, Agathe L. Chédeville, Haseeb Rahman, Jennifer O’Sullivan, Guanlin Wang, Eleni Louka, Warren W. Kretzschmar, Aimee Paterson, Charlotte Brierley, Jean-Edouard Martin, Caroline Demeule, Matthew Bashton, Nikolaos Sousos, Angela Hamblin, Helene Guermouche, Florence Pasquier, Christophe Marzac, François Girodon, Mark Drummond, Claire Harrison, Isabelle Plo, Sten Eirik W. Jacobsen, Bethan Psaila, Supat Thongjuea, Iléana Antony-Debré, Adam J Mead

**Affiliations:** Haematopoietic Stem Cell Biology Laboratory, Medical Research Council Molecular Haematology Unit, Medical Research Council Weatherall Institute of Molecular Medicine, University of Oxford, Oxford OX3 9DS, UK; NIHR Biomedical Research Centre, University of Oxford, Oxford, OX3 9DS, United Kingdom; Medical Research Council Centre for Computational Biology, Weatherall Institute of Molecular Medicine, University of Oxford, Oxford OX3 9DS, UK; INSERM, UMR 1287, Villejuif, France; Gustave Roussy, Villejuif, France; Université Paris Saclay, Gif-sur-Yvette, France; Université de Paris, Paris, France; Department of Cell and Molecular Biology, Karolinska Institutet, SE-171 77 Stockholm, Sweden; Karolinska University Hospital, Stockholm, Sweden; Center for Hematology and Regenerative Medicine, Department of Medicine Huddinge, Karolinska Institutet, Karolinska University Hospital, SE-141 86 Stockholm, Sweden; Center for Hematological Malignancies, Memorial Sloan Kettering Cancer Center, New York, NY, USA; Laboratoire d’Hématologie, CHU Dijon, Dijon, France; The Hub for Biotechnology in the Built Environment, Faculty of Health and Life Sciences, Northumbria University, Newcastle upon Tyne, NE1 8S, UK; National Institute for Health Research Biomedical Research Centre, University of Oxford, Oxford, UK; Sorbonne Université, INSERM, Centre de Recherche Saint-Antoine, AP-HP, Hôpital Saint-Antoine, Service d’hématologie biologique, F-75012, Paris; Département d’Hématologie, Gustave Roussy, Villejuif, France; Laboratoire d’Immuno-Hématologie, Gustave Roussy, Villejuif, France; INSERM, UMR 866, Centre de Recherche, Dijon, France; Beatson Cancer Centre, Glasgow, UK; Guy’s and St Thomas’ NHS Foundation Trust, Department of Haematology, London, UK

**Author notes:** These authors contributed equally (Ruggiero Norfo, Wei Xiong Wen, Agathe L. Chédeville, Haseeb Rahman). These authors contributed equally (Iléana Antony-Debré, Adam J Mead).

## Abstract

*TP53* is the most commonly mutated gene in human cancer, typically occurring in association with complex cytogenetics and dismal outcomes. Understanding the genetic and non-genetic determinants of *TP53-*mutation driven clonal evolution and subsequent transformation is a crucial step towards the design of rational therapeutic strategies. Here, we carry out allelic resolution single-cell multi-omic analysis of haematopoietic stem/progenitor cells (HSPC) from patients with a myeloproliferative neoplasm who transform to *TP53-*mutant secondary acute myeloid leukaemia (AML), a tractable model of *TP53*-mutant cancer evolution. All patients showed dominant *TP53 ‘*multi-hit’ HSPC clones at transformation, with a leukaemia stem cell transcriptional signature strongly predictive of adverse outcome in independent cohorts, across both *TP53-*mutant and wild-type AML. Through analysis of serial samples and antecedent *TP53*-heterozygous clones, we demonstrate a hitherto unrecognised effect of chronic inflammation, which supressed *TP53* wild-type HSPC whilst enhancing the fitness advantage of *TP53* mutant cells. Our findings will facilitate the development of risk-stratification, early detection and treatment strategies for *TP53*-mutant leukaemia, and are of broader relevance to other cancer types.
