## Supplementary Table 7 for "Deciphering *TP53* mutant Cancer Evolution with Single-Cell Multi-Omics"

### Sheet: TableS7
TableS7. Antibodies used for all experiments presented throughout the manuscript.
TableS7.a. Antibodies used for HSPC sorting.
TableS7.b. Antibodies used for PDX model flow cytometry readout and sorting.
TableS7.c. Antibodies used for in vitro differentiation flow cytometry readout.
TableS7.d. Antibodies used for mouse peripheral blood and bone marrow flow cytometry readouts.

### Sheet: TableS7.a. HSPC Sorting
TableS7.a. Antibodies used for HSPC sorting.
Antibody	SOURCE	Clone	Catalog Number	RRID	Antibody Panel ID
CD8-FITC (Lineage)	BioLegend	Clone: RPA-T8	Cat#: 301006	RRID: AB_314124	Panel A
CD20-FITC (Lineage)	BioLegend	Clone: 2H7	Cat#: 302304	RRID: AB_314252	Panel A
CD66b-FITC (Lineage)	BioLegend	Clone: G10F5	Cat#: 305104	RRID: AB_314496	Panel A
CD10-FITC (Lineage)	BioLegend	Clone: HI10a	Cat#: 312208	RRID: AB_314919	Panel A
CD127-FITC (Lineage)	eBioscience	Clone eBioRDR5	Cat#: 11-1278-42	RRID: AB_1907343	Panel A
Human Hematopoietic Lineage Cocktail – FITC (Lineage)	eBioscience	NA	Cat# 22-7778-72	RRID: AB_1311229	Panel A
CD123-PECy7	BioLegend	Clone: 6H6	Cat#: 306010	RRID: AB_493576	Panel A+B
CD38-PETxRed	Invitrogen	Clone: HIT2	Cat#: MHCD3817	RRID: AB_10392545	Panel A+B
CD90-BV421	BioLegend	Clone: 5E10	Cat#: 328122	RRID: AB_2561420	Panel A
CD45RA-PE	eBioscience	Clone: HI100	Cat#: 12-0458-41	RRID: AB_10717397	Panel A
CD34-APC-eF780	eBioscience	Clone: 4H11	Cat#: 47-0349-42	RRID: AB_2573956	Panel A
CD34-PerCP/Cy5.5	BioLegend	Clone: 562	Cat# 343611	RRID:AB_2566787	Panel B
CD90-PE	BioLegend	Clone: 5E10	Cat# 328109	RRID: AB_893442	Panel B
CD45RA-FITC	Invitrogen	Clone: MEM56	Cat# MHCD45RA01	RRID: AB_10373858	Panel B
CD2-PE/Cy5	BioLegend	Clone: RPA-2.10	Cat# 300209	RRID:AB_314033	Panel B
CD3-PE/Cy5	BioLegend	Clone: HIT3a	Cat# 300310	RRID: AB_314046	Panel B
CD4-PE/Cy5	BioLegend	Clone: RPA-T4	Cat# 300510	RRID: AB_314078	Panel B
CD8-PE/Cy5	BioLegend	Clone: RPA-T8	Cat# 301010	RRID: AB_314128	Panel B
CD10-PE/Cy5	BioLegend	Clone: HI10a	Cat# 312206	RRID: AB_314917	Panel B
CD11b-PE/Cy5	BioLegend	Clone: ICRF44	Cat# 301308	RRID: AB_314160	Panel B
CD14-PE/Cy5	Invitrogen	Clone: 61D3	Cat# 15-0149-41	RRID: AB_2573057	Panel B
CD19-PE/Cy5	BioLegend	Clone: HIB19	Cat# AB_314240	RRID: 302210	Panel B
CD20-PE/Cy5	BioLegend	Clone: 2H7	Cat# AB_314256	RRID: 302308	Panel B
CD56-PE/Cy5	BD Biosciences	Clone: B159	Cat# 555517	RRID: AB_395907	Panel B
CD235a,b-PE/Cy5	BioLegend	Clone: HIR2	Cat# 306606	RRID: AB_314624	Panel B
CD117-APC (selected experiments)	BD Pharmigen	104D2	Cat# 333233	RRID:AB_2868677	selected experiments

### Sheet: TableS7.b PDX
TableS7.b. Antibodies used for PDX model flow cytometry readout and sorting.
Antibody	Source	Clone	Catalog Number	RRID	Antibody Panel ID
CD2-APC-F750	Biolegend	RPA-2.10	300225	AB_2783147	PDX BM Panel
CD3-APC-F750	Biolegend	SK7	344839	AB_2572091	PDX BM Panel
CD7-APC-F750	Biolegend	CD7-6B7	343121	AB_2650988	PDX BM Panel
CD11b-APC-F750	Biolegend	ICRF44	301351	AB_2629677	PDX BM Panel
CD14-APC-F750	Biolegend	63D3	367120	AB_2572099	PDX BM Panel
CD19-APC-F750	Biolegend	SJ25C1	363029	AB_2572092	PDX BM Panel
CD20-APC-F750	Biolegend	2H7	302357	AB_2572125	PDX BM Panel
CD56-APC-F750	Biolegend	5.1H11	362553	AB_2572104	PDX BM Panel
CD235a-APC-F750	Biolegend	HIR2	306622	AB_2716166	PDX BM Panel
CD90-PECy7	Biolegend	5E10	328124	AB_2561693	PDX BM Panel
CD34-APC	Biolegend	581	343510	AB_1877153	PDX BM Panel
CD34-PECy7	Beckman Coulter	581	A21691	NA	PDX PB Panel
CD38-BV421	Biolegend	HIT2	303526	AB_10983072	PDX BM Panel
CD123-PE	Biolegend	6H6	306005	AB_314579	PDX BM Panel
CD45RA-BB515	BD Biosciences	HI100	564552	AB_2738841	PDX BM Panel
mCD45-BV605	BD Biosciences	30-F11	563053	AB_2737976	PDX BM Panel
mCD45-APC	BD Biosciences	30-F11	559864	AB_398672	PDX PB Panel
hCD45-BV786	BD Biosciences	HI30	563716	AB_2716864	PDX BM Panel
hCD45-PE	BD Biosciences	HI30	555483	AB_395875	PDX PB Panel

### Sheet: TableS7.c. Human in vitro
TableS7.c. Antibodies used for in vitro differentiation flow cytometry readout.
Antibody	Source	Clone	Catalog Number	RRID	Antibody Panel ID
CD34-PECy7	Beckman Coulter	581	A21691	NA	Panel C
CD41-APC	BD Biosciences	HIP8	559777	AB_398671	Panel C
CD42-PE	BD Biosciences	ALMA.16	558819	AB_397130	Panel C
CD71-BV605	BD Biosciences	M-A712	743306	AB_2741414	Panel C
CD14-AF700	Biolegend	63D3	367114	AB_2566716	Panel C
CD15-AF700	Biolegend	HI98	301920	AB_2728239	Panel C
CD11b-AF700	Biolegend	ICRF44	301356	AB_2750075	Panel C
CD235a-APC-F750	Biolegend	HIR2	306622	AB_2716166	Panel C
CD34-APC-e780	eBiosciences	4HI1	47-0349-42	AB_2573956	Panel D
CD41a-APC	eBioscience	HIP8	17-0419-42	AB_2573143	Panel D
CD42b-PE	Biolegend	HIP1	303906	AB_314385	Panel D
CD71-AF700	BD Pharmigen	M-A712	563769	NA	Panel D
CD117-BV711	Biolegend	104D2	313230	AB_2566217	Panel D
CD33-PECy7	Biolegend	P67.6	366618	NA	Panel D
CD235a-BV421	BD Horizon	GA-R2	562938	AB_2721016	Panel D
CD14-FITC	eBiosciences	61D3	11-0149-42	AB_10597597	Panel D
CD11b-FITC	eBioSciences	ICRF44	11-0118-42	NA	Panel D

### Sheet: TableS7.d. Mouse PB and BM
TableS7.d. Antibodies used for mouse peripheral blood and bone marrow flow cytometry readouts.
Antibody	Source	Clone	Catalog Number	RRID	Antibody Panel ID
CD45.1-BV605	BioLegend	A20	110738	AB_2562565	Mouse_PB
CD45.2 AF700	BioLegend	104	109822	AB_493731	Mouse_PB & Mouse_BM
Mac1 PE-Cy7	BioLegend	M1/70	101215	AB_312798	Mouse_PB
CD19 eF450	eBioscience	eBio1D3	48-0193-82	AB_2734905	Mouse_PB
CD4 BV650	BioLegend	RM4-5	100546	AB_2562098	Mouse_PB
CD8a APCeF780	eBioscience	53-6.7	47-0081-82	AB_1272185	Mouse_PB
NK1.1-PE-Cy5	BioLegend	PK136	108716	AB_493590	Mouse_PB
CD4 PE-Cy5	BioLegend	RM4-5	100514	AB_312717	Mouse_BM
B220 PE-Cy5	BioLegend	RA3-6B2	103210	AB_312995	Mouse_BM
Gr1 PE-Cy5	BioLegend	RB6-8C5	108410	AB_313375	Mouse_BM
CD5 PE-Cy5	BioLegend	53-7.3	100610	AB_312739	Mouse_BM
Mac1 PE-Cy5	BioLegend	M1/70	101210	AB_312793	Mouse_BM
CD8a PE-Cy5	BioLegend	53-6.7	100710	AB_312749	Mouse_BM
cKIT APC-eF780	eBioscience	2B8	47-1171-82	AB_1272177	Mouse_BM
Sca1 BV05	BioLegend	D7	108133	AB_2562275	Mouse_BM
CD150 PE-Cy7	BioLegend	TC15-12F12.2	115914	AB_439797	Mouse_BM
CD48 APC	BioLegend	HM48-1	103412	AB_571997	Mouse_BM
CD45.1 FITC	BioLegend	A20	110706	AB_313495	Mouse_BM
